# Characterization of eight new *Hydractinia* i-cell markers reveals underlying heterogeneity in the adult pluripotent stem cell population

**DOI:** 10.1101/2024.07.07.602406

**Authors:** Justin Waletich, Danielle de Jong, Christine E. Schnitzler

## Abstract

Adult pluripotent stem cells are found in diverse animals, including cnidarians, acoels, and planarians, and confer remarkable abilities such as whole-body regeneration. The mechanisms by which these pluripotent stem cells orchestrate the replacement of all lost cell types, however, remains poorly understood. Underlying heterogeneity within the stem cell populations of these animals is often obscured when focusing on certain tissue types or life history stages, which tend to have indistinguishable spatial expression patterns of stem cell marker genes. Here, we focus on the adult pluripotent stem cells (i-cells) of *Hydractinia symbiolongicarpus*, a colonial marine cnidarian with distinct polyp types and stolonal tissue. Recently, a single-cell expression atlas was generated for *H. symbiolongicarpus* which revealed two distinct clusters with i-cell signatures, potentially representing heterogeneity within this species’ stem cell population. Considering this finding, we investigated eight new putative stem cell marker genes from the atlas including five expressed in both i-cell clusters (*Pcna*, *Nop58*, *Mcm4*, *Ubr7*, and *Uhrf1*) and three expressed in one cluster or the other (*Pter, FoxQ2-like,* and *Zcwpw1*). We characterized their expression patterns in various contexts *–* feeding and sexual polyps, juvenile feeding polyps, stolon, and during feeding polyp head regeneration *–* revealing context-dependent gene expression patterns and a transcriptionally dynamic i-cell population. We uncover previously unknown differences within the i-cell population of *Hydractinia* and demonstrate that its colonial nature serves as an excellent system for investigating and visualizing heterogeneity in pluripotent stem cells.
