## Supplementary material for "Characterization of eight new *Hydractinia* i-cell markers reveals underlying heterogeneity in the adult pluripotent stem cell population": S1 Table

### Sheet: Sheet1
	Gene ID	Pannzer ID	Pannzer Description	Molecular Function	Biological Processes	Marker List
	HyS0016.83	FoxQ2-like	Fork-head domain-containing protein (Fragment)	sequence-specific DNA binding	blood vessel development	Somatic
	HyS0098.34	Pter	Phosphotriesterase-related protein isoform 1	zinc ion binding	catabolic process	Somatic
	HyS0028.77	Zcwpw1	Zinc finger CW-type and PWWP domain containing 1	zinc ion binding	NA	Germ
	HyS0050.7	Piwi1	Piwi Like RNA-Mediated Gene Silencing 1	piRNA binding	spermatid development	Both
	HyS0061.60	Pcna	Proliferating cell nuclear antigen	DNA polymerase processivity factor activity	regulation of DNA replication	Both
	HyS0155.10	Nop58	Ribosome biogenesis protein WDR12	snoRNA binding	snoRNA localization	Both
	HyS0062.25	Mcm4	DNA replication licensing factor mcm4-B	DNA helicase activity	DNA replication initiation	Both
	HyS0061.61	Ubr7	Ubiquitin protein ligase E3 component n-recognin 7	ubiquitin protein ligase activity	protein ubiquitination	Both
	HyS0005.198	Uhrf1	Ubiquitin like with PHD and ring finger domains 1	metal ion binding	maintenance of DNA methylation	Both
