## Supplementary material for "Characterization of eight new *Hydractinia* i-cell markers reveals underlying heterogeneity in the adult pluripotent stem cell population": S2 Table

### Sheet: Sheet1
				i-cell marker	Co-expression with Piwi1 (%)	Piwi1+ only (%)	i-cell marker+ only (%)	i-cells with neither (%)
	Somatic i-cell-like cluster			FoxQ2-like	11.1111	23.6111	13.0556	52.2222
				Pter	33.0556	1.66667	58.3333	6.94444
				Zcwpw1	1.38889	33.3333	2.77778	62.5
				Pcna	21.9	12.8	36.1111	29.1667
				Nop58	29.7222	5	43.6111	21.6667
				Mcm4	22.2222	12.5	35.8333	29.4444
				Ubr7	19.7222	15	27.2222	38.0556
				Uhrf1	20.2778	14.4444	26.3889	38.8889
	Germ i-cell-like cluster			FoxQ2-like	0	63.51	0	36.49
				Pter	20.6128	42.8969	7.52089	28.9694
				Zcwpw1	59.0529	4.45682	32.8691	3.62117
				Pcna	48.7465	14.7632	16.2	20.3343
				Nop58	36.2117	27.2981	3.62117	32.8691
				Mcm4	42.6184	20.8914	14.2061	22.2841
				Ubr7	45.6825	17.8273	14.2061	22.2841
				Uhrf1	54.5961	8.91365	21.4485	15.0418
	Both i-cell-like clusters			FoxQ2-like	5.56328	43.5327	6.53686	44.3672
				Pter	26.8428	22.2531	32.9624	17.9416
				Zcwpw1	30.1808	18.9152	17.8025	33.1015
				Pcna	35.33	13.77	26.1474	24.76
				Nop58	32.9624	16.1335	23.6439	27.2601
				Mcm4	32.4061	16.6898	25.0348	25.8693
				Ubr7	32.6843	16.4117	20.7232	30.1808
				Uhrf1	37.4131	11.6829	23.9221	26.9819
