## Supplementary material for "Characterization of eight new *Hydractinia* i-cell markers reveals underlying heterogeneity in the adult pluripotent stem cell population": S3 Table

### Sheet: Sheet1
Gene	Hydractinia Gene ID	Accession Numbers
Piwi1 (Piwi Like RNA-Mediated Gene Silencing 1)	HyS0050.7	XP_057294807.1
FoxQ2-like (Forkhead Box Q2 Like)	HyS0016.83	XP_057315263.1
Pter (Phosphotriesterase-Related)	HyS0098.34	XP_057306256.1
Zcwpw1 (Zinc Finger CW-Type And PWWP Domain Containing 1)	HyS0028.77	XP_057304281.1
Pcna (Proliferating Cell Nuclear Antigen)	HyS0061.60	XP_057300187.1
Nop58 (NOP58 Ribonucleoprotein)	HyS0155.10	XP_057305266.1
Mcm4 (Minichromosome Maintenance Complex Component 4)	HyS0062.25	XP_057291444.1
Ubr7 (Ubiquitin Protein Ligase E3 Component N-Recognin 7)	HyS0061.61	XP_057300178.1
Uhrf1 (Ubiquitin Like With PHD And Ring Finger Domains 1)	HyS0005.198	XP_057313326.1
H1.1 (H1.1 Linker Histone, Cluster Member)	HyS3103.5	XP_057315625.1
Ncol1 (Minicollagen-1)	HyS0008.263	XP_057293999.1
