## Supplementary material for "Characterization of eight new *Hydractinia* i-cell markers reveals underlying heterogeneity in the adult pluripotent stem cell population": S4 Table

### Sheet: Sheet1
	Primers for riboprobe synthesis
Gene	Forward	Reverse
Piwi1	ACCAAACAACAGAGGGCACA	AGCCATGTTCCATTGAGCCA
FoxQ2-like	GAGGGACCAGAAAATCCTCCG	AAAATCCGTTGTTTGGTGACGC
Pter	CGTTGGATCCTACGAAATTGGG	AGAAAGTTAGCCATCTTTTGGGG
Zcwpw1	GACAAAAACGGTACAAACAGCG	CTCTTCATCACTCATCAACGCG
Pcna	AGGCAAAACTTGAAGATGGCAC	ATCACCCCCTTGTTCCATGTC
Nop58	TTTTGAAACAGGAGAAAAGGCG	CTAATGCGAGTCATCCCTCCC
Mcm4	CATGACCAATCTCTGCAAAGCC	ATTCTCGTATATGCTGGGAGCC
Ubr7	TGCTATTGCAGTGTTAGGGGC	GTCAGTACTTGCAAACGTTCGG
Uhrf1	AAGTACCTCCAATTCGACAGCG	TCTGAACTTCCAGCATGATCCC
H1.1	GAAGCAGCTTCTCCAAAGAAAATCG	GTTTCTTAGCTGCTGGTTTCTTAGC
Ncol1	GCTAACGCCAAAACTTTACACG	GGGCAACAGTATTGTGGACAAGA
