## Supplementary material for "Characterization of eight new *Hydractinia* i-cell markers reveals underlying heterogeneity in the adult pluripotent stem cell population": S5 Table

### Sheet: Sheet1
Original ID	Paper	New ID
Nv|XP_001634555	Leclère et al. 2019	NvFoxA
XLOC_044586	Leclère et al. 2019	ChFoxA
Hv|828203938	Leclère et al. 2019	HvFoxA
Nv|XP_001631625	Leclère et al. 2019	NvFoxB
Hv|449668449	Leclère et al. 2019	HvFoxB
XLOC_042605	Leclère et al. 2019	ChFoxB|XLOC_042605
XLOC_018078	Leclère et al. 2019	ChFoxB|XLOC_018078
Nv|XP_001631592	Leclère et al. 2019	NvFoxAB
XLOC_014597	Leclère et al. 2019	ChFoxQ2a
XLOC_010956	Leclère et al. 2019	ChFoxQ2b
XLOC_003681	Leclère et al. 2019	ChFoxQ2-like|XLOC_003681
Hv|449673572	Leclère et al. 2019	HvFoxQ2-like|449673572
XLOC_000890	Leclère et al. 2019	ChFoxQ2-like|XLOC_000890
Hv|221122809	Leclère et al. 2019	HvFoxQ2-like|221122809
XLOC_035798	Leclère et al. 2019	ChFoxQ2-like|XLOC_035798
XLOC_004250	Leclère et al. 2019	ChFoxQ2-like|XLOC_004250
XLOC_011738	Leclère et al. 2019	ChFoxQ2-like|XLOC_011738
Hv|449680786	Leclère et al. 2019	HvFoxQ2-like|449680786
Hv|449680784	Leclère et al. 2019	HvFoxQ2-like|449680784
Nv|XP_001630317	Leclère et al. 2019	NvFoxQ2-like|XP_001630317
Nv|XP_001636048	Leclère et al. 2019	NvFoxQ2-like|XP_001636048
Nv|XP_001626709	Leclère et al. 2019	NvFoxQ2-like|XP_001626709
Nv|XP_001637106	Leclère et al. 2019	NvFoxQ2-like|XP_001637106
Nv|XP_001630565	Leclère et al. 2019	NvFoxQ2-like|XP_001630565
Hv|221117145	Leclère et al. 2019	HvFoxQ2-like|221117145
Nv|XP_001638070	Leclère et al. 2019	NvFoxQ1
Nv|XP_001637168	Leclère et al. 2019	NvFoxD
XLOC_015631	Leclère et al. 2019	ChFoxD
Nv|XP_001637165	Leclère et al. 2019	NvFoxE
Nv|XP_001626000	Leclère et al. 2019	NvFoxC
Hv|221131213	Leclère et al. 2019	HvFoxC
XLOC_001095	Leclère et al. 2019	ChFoxC
XLOC_004809	Leclère et al. 2019	ChFoxL2
E_lar_DN29073_c0_g1	Leclère et al. 2019	ElFoxL2
Nv|XP_001639875	Leclère et al. 2019	NvFoxL2
Nv|XP_001638891	Leclère et al. 2019	NvFoxG
Nv|XP_001639907	Leclère et al. 2019	NvFoxO|XP_001639907
Nv|XP_001624096	Leclère et al. 2019	NvFoxO|XP_001624096
Nv|XP_001623177	Leclère et al. 2019	NvFoxO|XP_001623177
Nv|XP_001627679	Leclère et al. 2019	NvFoxO|XP_001627679
Nv|XP_001638662	Leclère et al. 2019	NvFoxO|XP_001638662
XLOC_004723	Leclère et al. 2019	ChFoxO
Hv|828191773	Leclère et al. 2019	HvFoxO
Hv|828194455	Leclère et al. 2019	HvFoxP
XLOC_042667	Leclère et al. 2019	ChFoxP
Nv|XP_001638960	Leclère et al. 2019	NvFoxP
Nv|XP_001624739	Leclère et al. 2019	NvFoxM
Hv|828201170	Leclère et al. 2019	HvFoxN2/3
XLOC_028622	Leclère et al. 2019	ChFoxN2/3
Nv|XP_001641147	Leclère et al. 2019	NvFoxN2/3
XLOC_016638	Leclère et al. 2019	ChFoxN1/4
Hv|828205306	Leclère et al. 2019	HvFoxN1/4
Nv|XP_001627842	Leclère et al. 2019	NvFoxN1/4
XLOC_031959	Leclère et al. 2019	ChFoxJ2
Hv|828226606	Leclère et al. 2019	HvFoxJ2
Nv|XP_001628369	Leclère et al. 2019	NvFoxJ2
Nv|XP_001636939	Leclère et al. 2019	NvFoxJ1
XLOC_002186	Leclère et al. 2019	ChFoxJ1
Hv|828207292	Leclère et al. 2019	HvFoxJ1
Nv|XP_001629014	Leclère et al. 2019	NvFoxK
XLOC_029186	Leclère et al. 2019	ChFoxK
Hv|449670926	Leclère et al. 2019	HvFoxK
